# Tradeoffs and cultural diversity

**DOI:** 10.1101/263905

**Authors:** Omer Karin, Uri Alon

## Abstract

Culture is humanity’s prime adaptation. Which cultural traits contribute to adaptive value, and how they do so, is, however, unclear and debated. Here, we apply an approach from systems biology, known as Pareto task inference (ParTI), to bring a fresh perspective to these questions. ParTI considers systems that need to perform multiple tasks. No system can be optimal at all tasks at once, leading to a fundamental tradeoff. Such tradeoffs constrain evolution, because adaptive change for one task may be prevented because it compromises other tasks. These constraints result in specific polygon patterns in multivariate trait data. ParTI detects these polygons and their vertices, in order to infer the number of adaptive tasks and their nature. Here, we applied ParTI to two datasets of human cultural traits, on Austronesian cultures and modern hunter-gatherers, adjusting for phylogeny and spatial diffusion effects. We find that these independent datasets show the hallmarks of a tradeoff between the same three tasks: resource defense, resource competition, and mobility/exchange. Specific combinations of cultural traits are adaptive for each of these tasks. We thus suggest that part of the diversity of human cultural traits is constrained by tradeoffs between key tasks.
