## Supplementary material for "Tradeoffs and cultural diversity": table s5

Dataset	Trait	CornerA	CornerB	CornerC	CornerD
Pulotu	v14.Conflict_within_communities	1	4	4	1
Pulotu	v15.Conflict_between_communities_of_the_culture	4	1	1	4
Pulotu	v16.Conflict_with_other_cultures	4	1	1	4
Pulotu	v17.Contact_with_other_cultures	3	3	1	1
Pulotu	v24.Agriculture_._Horticulture	4	4	0	0
Pulotu	v25.Land.based_gathering	0	4	4	0
Pulotu	v26.Animal_husbandry_as_a_source_of_food	0	3	3	0
Pulotu	v27.Land.based_hunting_performed_by_individuals	0	3	3	0
Pulotu	v28.Land.based_hunting_performed_by_one_or_more_groups	0	3	3	0
Pulotu	v29.Water.based_gathering	3	0	0	3
Pulotu	v30.Polygamy	0	0	4	4
Pulotu	v31.Fishing_and_water.based_hunting_performed_by_one_or_more_groups	3	0	0	3
Pulotu	v32.Trade_._wage_labour_as_a_source_of_food	0	0	4	4
Pulotu	v37.Nature_Spirits	0	3	3	0
Pulotu	v38.Nature_god.s.	3	3	0	0
Pulotu	v39.Ancestral_spirits	0	0	3	3
Pulotu	v40.Deified_ancestor.s.	3	3	0	0
Pulotu	v41.Culture_hero.es.	3	3	0	0
Pulotu	v42.God.s.	3	3	0	0
Pulotu	v46.One.s_actions_while_living_can_affect_the_nature_of_one.s_afterlife	0	2	2	0
Pulotu	v47.The_actions_of_others_after_one_has_died_can_affect_the_nature_of_one.s_afterlife	0	2	2	0
Pulotu	v48.Myth_of_man.s_creation	2	2	0	0
Pulotu	v49.Primordial_pair	2	2	0	0
Pulotu	v51.Social_hierarchy_tapu	1	0	0	1
Pulotu	v53.Resource_management_tapu	1	0	0	1
Pulotu	v56.Mana_related_to_social_influence_or_technical_skill_	1	1	0	0
Pulotu	v57.Mana_as_a_spiritual_or_religious_concept_	1	1	0	0
Pulotu	v58.Mana_as_a_personal_quality	1	1	0	0
Pulotu	v59.Mana_and_social_status	2	2	0	0
Pulotu	v60.Mana_linked_to_genealogy	3	3	0	0
Pulotu	v61.Political_and_religious_differentiation	1	3	3	1
Pulotu	v63.Headhunting	0	1	1	0
Pulotu	v64.Costly_sacrifices_and_offerings	1	1	0	0
Pulotu	v65.Size_of_largest_ritual_social_group	4	2	2	4
Pulotu	v66.Tattooing	2	2	0	0
Pulotu	v67.Scarification	2	0	0	2
Pulotu	v68.Piercing	0	0	2	2
Pulotu	v69.Genital_cutting	2	2	0	0
Pulotu	v70.Tooth_pulling	0	2	2	0
Pulotu	v105.Importance_of_Patrilateral_descent	3	3	1	1
Pulotu	v106.Importance_of_Matrilateral_descent	3	1	1	3
Pulotu	Stratification	3	3	1	1
Pulotu	Sacrifice	1	1	0	0
BHG	g2g1	22	22	1	1
BHG	prevalue	40	4	4	40
BHG	huntfil2	1	2	2	1
BHG	g2mhs	59	59	1	1
BHG	mhs	40	40	2	2
BHG	gath	0	0	6	6
BHG	nomov	0	0	58	58
BHG	bodyt	1	3	3	1
BHG	slave	3	3	1	1
BHG	lkmov	-2	-2	3	3
BHG	occspe	4	4	1	1
BHG	divmor	1	3	3	1
BHG	szmean	19	19	1	1
BHG	g1mhs	0	10	10	0
BHG	agedif	-2	26	26	-2
BHG	revres	1	3	3	1
BHG	money	4	1	1	4
BHG	dkinex	3	3	1	1
BHG	lkspmov	-1	-1	2	2
BHG	polygrecod	0	57	57	0
BHG	levira	2	2	1	1
BHG	wx.polygny	0	57	57	0
BHG	agecom	1	4	4	1
BHG	discomp2	2	2	1	1
BHG	marrycer	4	4	1	1
BHG	initm	1	6	6	1
BHG	war1	5	5	1	1
BHG	g2basord	13	13	2	2
BHG	perogat	5	5	1	1
BHG	agem	12	35	35	12
BHG	sorora	2	2	1	1
BHG	enemy	4	4	1	1
BHG	grppat	2	2	1	1
BHG	initexm	1	5	5	1
BHG	polygn	1	7	7	1
BHG	boyseg38	1	3	3	1
BHG	shaman	4	4	1	1
BHG	prison	3	3	1	1
BHG	store	3	1	1	3
BHG	disloc	3	3	1	1
BHG	divorce	1	1	3	3
BHG	fishing	95	0	0	95
BHG	dspmov	2	2	46	46
BHG	warlead	3	3	1	1
BHG	deadav	3	3	1	1
BHG	marprop	4	4	1	1
BHG	mdivlab	100	21	21	100
BHG	death	3	1	1	3
BHG	conpos	3	3	1	1
BHG	dritual	3	3	1	1
BHG	ritscal	4	4	1	1
BHG	mardir	4	4	1	1
BHG	agef	25	5	5	25
BHG	lpackinx	2	2	-2	-2
BHG	gpgpcon	4	4	1	1
BHG	sed	4	1	1	4
BHG	fish	0	0	6	6
BHG	polyscal	4	4	1	1
BHG	qtstor	4	1	1	4
BHG	subdiv2	47	94	94	47
BHG	packing	2	2	1	1
BHG	kinexo	4	4	1	1
BHG	packord	4	4	1	1
BHG	minlaw	1	2	2	1
BHG	housex	5	1	1	5
BHG	intcon	3	3	1	1
