## Supplementary material for "Tradeoffs and cultural diversity": table s6

	Resource Competition	Resource Defense	Mobility/Exchange
!Ko	1.03317247365156	-0.466253085016442	-0.726565694252731
Achomawi	-0.0702161154834648	0.175374779249693	-0.3902920630373
Agaiduka	0.776076179250965	0.437375962534125	-1.37374692479616
Agta (Casiguran)	0.559713236773791	-0.407696503674023	-0.54475454053046
Agta (Isbela)	0.680006645795191	-0.260251506082392	-0.758045753608145
Agta (North Luzon)	0.700590833229646	-0.198244823360325	-0.82531688298357
Ainu	-0.815925107373379	0.985427186432995	0.171221335298081
Aivilingmiut Inuit	1.32322333654704	1.21100123036183	-2.21934812091198
Aka	0.79546789552393	-0.329666911968472	-0.762805073079859
Akuriyo	1.03458715240374	-0.369678361304037	-0.818460903597778
Alacaluf	0.532848508168337	-0.0612057686997362	-0.819309572566897
Aleut	-2.27749454141579	1.54685172316953	1.892000889329
Alkatcho	-0.899492979665639	0.978557780858024	0.27016010695178
Alsea	-1.66986406937183	1.40874490403441	1.11227487093233
Alyawara	1.2915417223343	-1.78831180438472	0.520528689026172
Anbara	0.760177335778407	-2.05786401666245	1.22351869450409
Angmagsalik	0.193044848784369	1.03401692093782	-0.965889577384464
Antarianunts	0.695602763147888	0.490287377157778	-1.33951150083524
Antelope Valley Shoshoni	0.933203302175089	0.341462949143738	-1.41239894901862
Aranda	1.3356840182275	-1.84248597470879	0.570920133596207
Arapaho	-0.165314307325022	-0.681342261086013	0.517375138215593
Arenda (Northern)	1.13931779800317	-1.36923569248632	0.128166410003264
Assiniboin	-0.113841937397757	-0.77733950083666	0.565170005145606
Atsugewi	-0.401476255058198	0.587695924780284	-0.210776393329349
Auni-Khomani	1.23066077771646	0.164252370862538	-1.35627002658004
Aweikoma	0.143825885473085	-1.06072831434771	0.558424701066935
Ayta-Pinatubo	-0.268230106589973	0.529221131349645	-0.344104753721841
Badjalang	0.262035947673102	-1.17847297744399	0.55234983704748
Baffinland	0.979235734675139	1.22787802563847	-1.82607106384841
Baka	0.81854956500883	-0.60699611234081	-0.515849743427428
Bambote	0.690130008009528	-0.539332863159402	-0.510681881866423
Bannock	0.0944968871389909	-0.231595608057882	-0.27300206670093
Barkindji	0.383684458629282	-1.04204097213638	0.237361942807153
Batek	0.00670446188991427	0.179067027078944	-0.47828933147689
Bayaka	0.718576803980326	-0.649025910882415	-0.423649488235293
Bear Creek Paiute	0.902027125797951	0.270785007837906	-1.33791542709193
Beatty	1.06356723020296	0.533037580592309	-1.63623705634944
Beaver	0.61351616605638	0.239883520985521	-1.10927106479609
Bellabella	-2.23624680524222	1.77750737991606	1.73803373157153
Bellacoola	-2.42117269029508	1.99136995275614	1.93433207959486
Blackfoot	-0.23674036174801	-0.380908146699242	0.267188115567542
Blood	-0.302967353507516	-0.317384361376904	0.294135239674356
Bohogue	0.419352177043405	0.217687589790265	-0.923390409089221
Bororo	-0.741627780725472	0.116805020598434	0.520992012922832
Botocudo	0.0968196175405329	-0.679546678619694	0.152320673005785
Bunurong	0.476107064170609	-1.61086804277883	0.893152871245886
Cahuilla	-0.995390591855135	0.541542184117006	0.565193590038166
Calusa	-2.45172259192067	1.55024828288763	2.44458480736393
Caribou Eskimo	0.815714100377435	0.475028698960591	-1.42958855226571
Carrier	-1.3486028999432	1.21487124074854	0.759999598512244
Chehalis	-1.70960927118341	1.60131119940431	1.14448885241941
Chenchu	-0.173754329205124	0.46840359316273	-0.427716389871835
Cheyenne	-0.230779152465056	-0.506818301000348	0.39932467869216
Chichimec	0.342626881890657	-0.69095877968421	-0.0981217936612102
Chilcotin	-0.545756341795432	0.767263215694416	-0.098223703559024
Chimariko	-0.556223934319037	0.625237041775648	-0.0404837112480616
Chinook	-2.2857321224137	1.7599367858641	1.80333242325741
Chipewyan	0.660722019994886	-0.160629734398095	-0.831647982965443
Chiricahua	0.326400768899525	-0.338649469307042	-0.413031173750745
Cholanaickan	0.911487138254527	-0.0898053606496686	-1.03454548586565
Chono	0.212206510278676	-0.155899242095514	-0.456346940385452
Chugach	-1.61886926886208	1.5070452706297	1.04443447049516
Chumash	-1.95146164745147	1.03160481787135	1.83989653059477
Clear-Lake Pomo	-1.3285566430737	0.532457904277083	1.10804454269715
Coahuilteco	0.821792134802034	-1.35679064051552	0.232484466051518
Coeur d'Alene	-0.620099098208807	0.458044454000402	0.112714570815893
Comanche	0.0395637528340771	-1.06202671439427	0.733309556216037
Comox	-2.20171244237936	1.7543650920539	1.69969148842358
Coos	-2.35272640122143	1.76754953468823	1.88947371820671
Copper Eskimo	1.13543927927674	0.758280645402985	-1.84725299764446
Cowichan	-0.957108348787239	1.11006975445094	0.317589411951915
Cree Attawapiskat	0.61976072612277	0.590762530413949	-1.32284047296571
Crow	-0.0804759177825682	-1.07904877366603	1.03953611351515
Cupeno	-1.07287084577773	0.337011688001416	0.850758689593846
Death Valley	0.796799620095364	0.0727476275434502	-1.11423023874858
Deep Spring Paiute	0.979547044771471	0.472370055620864	-1.54158984581119
Diegueno	-0.0306633432957823	-0.402959944245861	0.0220231127731436
Dieri	0.877588485119771	-1.51541865726623	0.370994398959481
Djaru	0.946687768708073	-1.16698561692068	-0.0206356680502711
Dogrib	0.83296894762171	0.500709313522361	-1.45981027455033
Dorobo	-0.00494229226101204	-0.397199303245254	-0.0141328847553261
Eastern Pomo	-1.2525892940824	0.52564389753353	0.976286084508151
Efe	0.487961433349616	-0.756613596260037	-0.160040663494871
Eyak	-1.61220003684574	0.882080985128873	1.2755294893799
Fish Lake Paiute	0.931195568165474	0.294723666582299	-1.37382677233028
Flathead	0.0119167920225522	0.364453750547038	-0.58805883434585
Gabrielo	-2.19079689619342	1.34218431224922	1.93903033913851
Gidjingali	0.32153909097145	-1.64101463591718	1.44094595051595
Gilyak	-1.24064570905098	0.83393838448597	0.743333419380071
Gitksan	-2.45439983708933	1.82053165501422	2.01140440637326
Gosiute	0.832255584245211	0.33495693966934	-1.34332430882714
Great Whale Inuit	0.506355790887136	0.296627007703293	-1.05377955206022
Groote Eylandt	1.14949524538813	-2.55997228540188	1.96582576508383
Gros Ventre	-0.23441802221457	-0.690994429105271	0.64921364734826
Grouse Creek Shoshoni	0.966352610819619	0.192408051621759	-1.30662821841645
Guahibo	-0.0690163578236546	-0.00925037044349015	-0.266534961124784
Guaicura	0.915180082861654	-0.793816400311493	-0.376753736832408
Guato	0.432359464108297	-0.59224838616568	-0.274358728429467
Guayaki (Ache)	0.721242266405917	-1.09391362315819	0.0164583908594646
Gunwinggu	1.21849977786548	-2.68338968123357	1.78996184446483
GWi	1.13567864648192	-0.433783445950368	-0.776749532529372
Haida	-2.90587133324971	2.08122873132898	2.83421494034856
HaiOm	0.895128336100005	-0.435399318382916	-0.710938250515465
Haisia	-2.66695290446936	1.90140551410548	2.30985862579936
Han	-0.268436336034217	0.369599258527277	-0.271258726672467
Hare	0.947366803923208	0.571268514847624	-1.59202547199595
Hatsa Kindiga	0.849223005655023	-0.445681603147272	-0.681807726035835
Heta	0.705573728038612	-0.56291723654157	-0.49773747911392
Hill-Pandaran	0.866189708603806	-0.522592361159032	-0.617072639904761
Ho	0.280799419369903	-0.135497522541211	-0.539432867430763
Holikachuk	-0.84959150087638	0.663545754009408	0.306551638575662
Hukundika	0.848361948131251	0.489390557935947	-1.46415084301741
Hukwe	1.04738108329109	-0.453556757909164	-0.74201728028613
Hupa	-1.40204449867662	1.23723692343212	0.819916884005496
Iglulik	1.06389860135982	0.854659883526212	-1.85425380075662
Ildawongga	1.21219030863505	-1.98527073607975	0.729830877255458
Ingalik	-0.377935515858273	0.954191506610416	-0.325178731945725
Jankundjara	1.42015146671404	-1.69993633966912	0.43853370721089
Jaralde	0.043099521383526	-1.13837375852696	0.862306415474194
Jarwa	-0.00775236393993571	-0.476262718980182	0.0662492672978812
Jeidji (Forest River)	0.839134457901022	-2.1242666474132	1.20406912573107
Jinibarra	0.513416588297484	-1.60409845885348	0.822880501977692
Kadar	0.259022436456198	-0.383548585168288	-0.309829157395296
Kaiadilt	1.00430874260678	-2.22577205335182	1.13743385397948
Kaibab	1.08168652607944	0.541883967764952	-1.65264630832681
Kakadu	0.951873745820456	-1.84525645545145	0.694369460889907
Kalispel	-0.35779745727671	0.581306872557491	-0.259721439072233
Karadjeri	1.1077204978076	-1.20691299141119	-0.0255912272846781
Karankawa	-0.176354780168908	-0.175745712236784	-0.00709540834205699
Kariera	0.791446250205643	-1.73939719884472	0.689159989944417
Karok	-1.02070322747349	1.12514860370899	0.389087209377009
Karuna	0.629003346753203	-1.89602307207709	1.15321437531394
Karuwali	1.19013686463876	-1.27709578199177	0.0312407459947601
Kaska	0.33474041878472	0.222739719231241	-0.845909342008542
Katikitegon	-0.188330467886495	0.236378409101047	-0.291698228106917
Kaurareg	-0.248981020186735	-0.573697891911763	0.510798102658664
Kawaiisu	0.358061485881498	0.113588636136888	-0.796542792020476
Ket	0.274980370208563	0.559027502065387	-0.958908225395424
Kidutokado	0.616391644238603	0.0512372755686489	-0.972643573087502
Kiliwa	0.101486573927998	-0.471436776251703	-0.0652649626403614
Kiowa	-0.0815808296643598	-0.525396993046559	0.210357128067922
Kiowa Apache	-0.066662185940228	-0.625778314746426	0.302186760402166
Klallam	-2.02426677271884	1.42346842873569	1.56697492973714
Klamath	-0.774976777875017	0.447213251834615	0.319960627385307
Kobuk Inuit	0.545340849144334	0.633587156385053	-1.26837813784123
Konaig	-2.39826492365988	1.64092788933381	2.03272540668664
Koso	0.663169231491531	0.0753386596747318	-1.02632155677588
Kotzebue Sound Inuit	-0.659121508373537	0.654947941766742	0.0730309322457146
Koyukon	-0.279887248431333	0.179209082246003	-0.147821421748301
Kua	1.20594837210247	-0.417079117029257	-0.798905803298903
Kubu	0.196893387281224	-0.295283126931509	-0.325626915092491
Kuku-Yalanji	0.62734197740592	-1.85179065172485	1.06468382829142
Kung	1.24594675096524	-0.424838911189731	-0.792325602933533
Kurnai	0.555353521178872	-1.55680404161912	0.696073019972565
Kuskowagmut	-1.13395516468771	0.80905413181114	0.611869383386427
Kutchin	-0.109672466742622	0.174777847229662	-0.345102528251565
Kutenai	-0.020288902590611	0.105920952237652	-0.401653138331553
Kuyuidokado	0.423566275167413	0.133480078445958	-0.870918699158638
Kwakiutl	-3.05431167577455	2.28579513492866	2.71793247326187
Labrador Eskimo	0.189308148160809	-0.215193495434198	-0.385353141797575
Lake Miwok	-0.735951136079377	-0.172662086260955	0.851588660794094
Lake Yokuts	-1.10040526414783	0.404560532199578	0.831358497964844
Lardil	0.889512589061913	-2.03773892752751	0.990550776734672
Larikia	0.641192307721591	-1.78136303026758	0.91802549729979
Lassik	-0.848047557222527	0.728334076107127	0.278466917555821
Lillooet	-0.802833918532866	0.521858231875321	0.314704943180872
Lipan	0.298138720017848	-0.0324681845146786	-0.635134676322121
Luiseno	-1.36732234062285	0.578169666935763	1.13092810948194
Lummi	-2.19246109900625	1.89432804752604	1.68024443769594
Lungga	0.9412953903351	-1.54865523650612	0.373523863672745
Mackenzie Inuit	0.161679599862494	0.895709305773083	-0.922698230569662
Maidu	-0.156618535276258	0.319322722813245	-0.375087893576175
Makah	-2.53806887446945	1.90765178430274	2.09573808730386
Mamu	0.665366836802963	-1.79664973356909	0.907888467211024
Mardudjara	1.32674184381088	-1.77770636660238	0.508566686065499
Mattole	-0.587851956191533	0.793939595159243	-0.0557504996015378
Mbuti	0.419736009372274	-0.51001919149858	-0.341045245294719
Micmac	-0.542336598921069	0.0234656840159758	0.309076421487895
Mikea	0.835109589804568	-0.653145547592818	-0.479492182485745
Mineng	1.15991904588422	-2.37266559510959	1.19157967965473
Mirrngadja	0.614711356710793	-1.92514146707782	1.26358097886503
Mistassini	0.540812202341541	0.197393331578074	-1.01870972475587
Miwok	-0.142941242002058	0.182938879590148	-0.311957375035053
Miwok (Coast)	-0.314711604207937	-0.248153135402576	0.240508880486018
Modoc	-1.4746868292786	1.04383568360221	0.966760876015881
Monachi	-0.0921117416158874	0.321286861714718	-0.449672022729234
Mono Lake Paiute	0.859322867215345	0.214123933528266	-1.26716027015021
Montagnais	-0.154205751639512	0.521305325308059	-0.472049539084236
Mountain	0.749711628211373	0.156274315889871	-1.15074529416749
Mrabri	0.770801205446121	0.142473913166445	-1.15408990073683
Mulluk	0.672187287498685	-1.96254906249996	1.20617338015489
Murngin	1.17309616938119	-2.61622499135266	1.62503607168183
Nabesna	0.0478033498553925	0.310762140977523	-0.599438374848879
Nakako	1.15801367267633	-1.29805136694221	0.0554715685552393
Nambicura	0.223831688478987	-0.253206776668944	-0.388269084132841
Naron	0.799891293631883	-0.257445211371418	-0.830439263506967
Naskapi	0.919545234631849	0.311702350293396	-1.38082045181531
Nayaka	-0.038617905388449	-0.32105374381484	-0.0452270233396018
Netsilik	1.16634957261706	0.90210002913675	-1.96236898928946
Nez Perce	-0.460455297389221	0.0471187931182476	0.176057290236452
Nganasan	0.570628482812854	0.314960010189979	-1.12283749686246
Ngatatjara	1.39187823772896	-1.23435705802263	-0.0058072263747511
Ngatjan	0.71047537704037	-1.94535456731742	1.09143961938404
Nipigon	0.683422199053358	-0.0601695185963413	-0.931423997922684
Nisenan	-0.631290654126002	0.0724551209356498	0.394791392059262
Noatak Inuit	0.759359692149162	0.431235530497324	-1.35642903311252
Nomlaki	-0.824160770620594	0.367717015936925	0.438834712137243
Nootka	-3.20843131085769	2.44171255575926	2.8861818061167
North Fork Paiute	-0.360259216235306	0.321218832274615	-0.135862994846225
North Island	0.412357277109358	-1.05186293811059	0.219501441153423
Northern Pomo	-1.18662464351079	0.138066372944592	1.46177088760213
Northern Saulteaux	0.450006586871559	0.0074226298462384	-0.803383254462199
Norton Sound Inuit	-0.781888465289639	0.563457425736126	0.266068315606818
Nukak	0.662279827632274	-0.578796904304238	-0.45648342166588
Nunamiut	1.09639868189336	0.366015310920262	-1.51131031450708
Nunggubuyu	1.04549445254537	-2.48200938799061	1.65868123617581
Nunivak	-0.697472930462729	0.362531416352942	0.268201663761073
Ojibwa	-0.00910010918376952	0.348698113478391	-0.55683922286455
Ojibwa (Northern Albany)	0.548116146021592	-0.0646994852447081	-0.828607804479919
Okanogan	-0.755899225638583	0.310282012490079	0.383400618475195
Ona	0.439031804180553	-0.262960963454243	-0.576960937448526
Onge	-0.0683604644648407	-0.26497320500474	-0.06039220887994
Ooldea	1.00276757286494	-1.08668837069694	-0.11881824519877
Orogens	0.124771049558983	0.515299586029576	-0.780177860336618
Owens Valley Paiute	-0.536387329977116	0.51649746893902	-0.0197195375307139
Paliyans	0.517242378924501	-0.391526787677848	-0.52749685102858
Panamint	0.969718355744051	0.538947091726278	-1.58472592768732
Paraujano	-2.2006080572669	1.26174161239539	2.24834913006124
Patwin	-1.02388392426409	0.252369008800672	0.854419629766305
Peigan	-0.186681340474785	-0.210393513945632	0.0361070843988093
Pekangekum	0.124289704108143	0.190111512451171	-0.611881493092388
Pintubi	1.29771119079913	-1.50405457297421	0.245278574680503
Pitjandjara	1.39608147145632	-1.54810219607871	0.292239288551428
Plains Cree	0.187187394799687	-0.656237034219328	0.0244770330523476
Plains Ojibwa	0.104984890889253	-0.419410109565734	-0.118292108192547
Point Hope Inuit	0.213602138433374	1.16611617965983	-0.981463514077778
Polar Eskimo	1.24594643592515	0.85086779455949	-1.97800418595262
Punan	0.809672926510945	0.0251901228031831	-1.08230427307613
Puyallup	-1.59327247746284	1.36519538028359	1.0275182012693
Quileute	-2.67908965075789	2.22716123799502	2.22036036964548
Quinault	-1.8681777591099	1.56826760435135	1.32638208768312
Railroad Valley Shoshoni	0.755754274181516	0.240005136089656	-1.21901589405325
Rainy River	0.343403230280721	0.123707387729899	-0.789578451356379
Reese River Shoshoni	0.465847036622266	0.268554305293366	-0.999018503977105
Round Lake Ojibwa	0.445129889843116	-0.09335008649858	-0.721386454326128
Ruby Valley Shoshoni	0.421205312922369	-0.0148578878951885	-0.761370941809674
Rupert House Cree	0.583187842321782	0.0529194785059717	-0.948213844959328
Salinan	-1.17855259821734	0.53990184570727	0.840218130150629
Saline Valley Shoshoni	0.849480836221565	0.488127341718269	-1.46415159347605
Sanpoil	-0.382779741028124	0.561650266481094	-0.222892088356568
Sarsi	-0.00113065348702397	-0.463073128046045	0.0451445891062385
Satudene	0.99172332843492	0.157972327657646	-1.2881886201588
Sekani	0.463295149983897	-0.316284123466354	-0.551177299855527
Sekele	1.28867348696258	-0.50705540589974	-0.712015274407683
Semang	0.586853420601716	-0.0173375994090167	-0.896350236101061
Seri	0.203247638091847	-0.0323210356706147	-0.54228408677788
Serrano	-0.886558129103064	0.542959340037502	0.414450468504076
Shasta	-0.598692300030656	0.509255917894499	0.0604344949141954
Shiriana	0.390493305251651	-0.647219127443697	-0.185134940678597
Shompen	0.464245760664645	-0.281352152212689	-0.582116777419467
Shuswap	-0.916824485489254	0.163417078016093	0.761985515000758
Siberian Eskimo	0.132116499382659	0.840322774280932	-0.882131807665765
Sinkaitk	-0.782414911703656	0.705593835352709	0.205490726355766
Sinkyone	-0.49936194109221	0.401487351010953	-0.00890080196986959
Siriono	0.0765084803142297	-0.481615742090268	-0.0273723354405852
Sivokamiut Inuit	-0.584724208875973	0.797765982179672	-0.0603832301969458
Slave	0.740911047346523	-0.0331609678942157	-0.991564251913931
Southern Pomo	-1.06667134057059	0.179751207337613	1.03103903571008
Spring Valley	0.871294243835897	0.370355830188834	-1.39604699652518
Squamish	-1.66333019871575	1.13728489318368	1.18554427234088
Stalo	-1.13166022434263	1.0087471619738	0.541210379933299
Tahltan	-0.82212775239955	0.513717794205008	0.344637829377881
Takelma	-0.977889180991203	0.753177568342814	0.432727701081671
Tanaina	-1.28914354045267	0.725622329110349	0.87385860822326
Tareumiut	0.177585850128004	1.10262897524943	-0.946928066433652
Tasmanians	0.743322666516312	-1.07100940532416	-0.0204605008399863
Tasmanians (Western)	0.245417324690148	-0.545951275264878	-0.145952220357757
Tehuelche	0.0447741085112921	0.234392153012543	-0.553205454114979
Tenino	-0.706004656697121	0.763874643287869	0.0928115546391557
Teton	-0.56449043451963	-0.112895699764909	0.472399052862908
Thompson	-1.54650158496	0.96030330877694	1.11110945060719
Tillamok	-1.64510044636473	1.2831817318689	1.10791138922541
Tiwi	0.984045148297668	-2.33991201668159	1.37192404133438
Tjapwurong	-0.36384001125612	-0.756737150001848	1.06889182945655
Tlingit	-2.7362942493833	1.96451166824424	2.38726289122841
Toedokado	0.668430419881484	0.21364083306308	-1.13455721000397
Tolowa	-1.08496884938759	1.04583566201071	0.476714116942275
Tsimshian	-2.71918267568004	1.97107998741984	2.34705991486601
Tubatulabal	-0.0594337729993503	0.431844315611198	-0.541036453122872
Tukudika	0.65075706202434	0.487470538257242	-1.29806538288215
Tutchone	-0.0470760992059982	-0.114525037565868	-0.21132883625661
Tututni	-1.28222488020549	0.683384075537898	0.892553755091368
Twana	-1.60439016339107	1.48669415807163	1.02886107085787
Ualaria	1.02817467130346	-2.05028559879138	0.885302701852215
Uintah	0.312395281719045	0.17546960771019	-0.794036191853751
Umatilla	-0.583324505174619	0.462874443042908	0.0639557555578879
Uncompahgre	0.435883984135462	0.247807648525171	-0.958109849162297
Undanbi	0.396863068426197	-1.35773392842359	0.619228028154872
Ute-Timanogas	0.407288910383207	0.271379352741052	-0.945918673828482
Ute-Wimonantci	0.404428542143855	0.119583134629693	-0.843806155165194
Utkuhikhalingmiut	1.20863152525155	1.1670169532511	-2.09231735912268
Vedda	0.643209191457237	-0.150583208562078	-0.828213660751893
Wadadokado	0.782085477870627	0.182707685530766	-1.19326429373337
Wadatkuht	0.749525814411741	0.197600203408098	-1.18252241205777
Walapai	0.200030382672956	0.596465558123073	-0.892837469765474
Walbiri	1.28319976984952	-1.9270653190038	0.65752841971143
Walmbaria	0.11953562922101	-1.39686754717091	1.348975785819
Wappo	-1.02299144422845	0.600236930695268	0.568168881742369
Warunggu	0.67099254867409	-1.95839757477695	1.19921083757572
Washo	0.504557847366309	0.485233337004295	-1.15977245070377
Waswanip Cree	0.54566542330762	0.0205906270352882	-0.893531122331088
Weagamon Ojibwa	0.526269366914327	-0.00211665181507308	-0.860322202729375
Wenatchi	-1.3242862874184	1.01445010978105	0.780044911075198
West Greenland	0.630421260461022	1.00323885124037	-1.44935578863615
White Knife	0.651433676051808	0.053083509843721	-1.00030969132732
Wikmunkan	0.557949619392082	-1.46854388024817	0.574105994048458
Wind River	0.348545220518974	0.0945160580142075	-0.774397631919337
Wintu	-0.35643375677338	0.56027086687898	-0.253347614371261
Wishram	-1.7918912670511	1.33245037284341	1.28269847140461
Wiyambituka	0.881753734838676	0.343380100336004	-1.38248786162386
Wiyot	-0.980256652417874	0.976966900105034	0.36617394465377
Wongaibon	0.718173124308489	-1.4337402550973	0.385470258558162
Worora	0.918838745485549	-2.18811909477576	1.18921421412422
Wukchumni	-0.28822643797121	0.599865268528426	-0.347408916229678
Xam	0.859003114558913	-0.188295386402978	-0.922173763736733
Xegwi	0.395047371968692	-0.55925510059267	-0.273666064022375
Yahgan	0.469008931414994	-0.195544280830873	-0.658482613971968
Yakima	-0.820198420880493	0.483611344076718	0.359162423367709
Yana	-0.441387164191003	0.205203385584863	0.0355028977470856
Yaruro	0.0683978407182443	-0.273185675277044	-0.209383986387956
Yavapai	-0.194510156424855	0.393128972359222	-0.369141778302573
Yintjingga	0.109361448735183	-1.23124315555663	0.900143253352867
Yir Yoront	1.11643821600238	-2.21183814167868	1.02081155283669
Yokuts	-0.431697166540299	0.213545071572045	0.0177005922490688
Yukaghir	0.693534088050566	0.483795387487291	-1.33390496307471
Yuki	-1.08950874745499	0.620448533962417	0.64953994091251
Yuki (Coast)	0.0473676928627829	-0.0570337962033461	-0.360867124885117
Yuqui	0.425524840293759	-0.633680784152021	-0.228790492302219
Yurok	-1.12119041761096	0.909741025574132	0.556900840026169
