## Supplementary material for "Tradeoffs and cultural diversity": table s3

archetype	feature	method	DISTANCE coefficient	DISTANCE std	DISTANCE statistic	DISTANCE p-value	NN_SPATIAL coefficient	NN_SPATIAL std	NN_SPATIAL statistic	NN_SPATIAL p-value	NN_PHYL coefficient	NN_PHYL std	NN_PHYL statistic	NN_PHYL p-value	adjusted.pval	significant
Mobility/Exchange	v14.Conflict_within_communities	linear	0.0969	0.0999	0.97	0.335	0.27	0.378	0.715	0.476	0.515	0.347	1.48	0.142	0.498
Mobility/Exchange	v15.Conflict_between_communities_of_the_culture	linear	0.382	0.0912	4.19	5.95E-05	0.452	0.21	2.15	0.0336	0.393	0.209	1.88	0.0633	0.00113	*
Mobility/Exchange	v16.Conflict_with_other_cultures	linear	0.124	0.092	1.34	0.182	-0.129	0.269	-0.48	0.632	0.746	0.174	4.29	3.98E-05	0.321
Mobility/Exchange	v17.Contact_with_other_cultures	binomial	-0.263	0.41	-0.643	0.52	1.75	1.91	0.913	0.361	4.44	1.46	3.04	0.00237	0.649
Mobility/Exchange	v24.Agriculture_._Horticulture	binomial	-0.989	0.294	-3.37	0.000764	-5.13	2.72	-1.89	0.059	4.62	1.91	2.42	0.0157	0.00632	*
Mobility/Exchange	v25.Land.based_gathering	linear	-0.0833	0.101	-0.827	0.41	-0.35	0.471	-0.743	0.459	-0.0593	0.368	-0.161	0.872	0.575
Mobility/Exchange	v26.Animal_husbandry_as_a_source_of_food	linear	-0.147	0.0927	-1.58	0.116	-0.00718	0.424	-0.017	0.987	0.721	0.349	2.07	0.0413	0.241
Mobility/Exchange	v27.Land.based_hunting_performed_by_individuals	linear	-0.17	0.0948	-1.79	0.0761	0.532	0.409	1.3	0.197	-0.057	0.41	-0.139	0.89	0.171
Mobility/Exchange	v28.Land.based_hunting_performed_by_one_or_more_groups	linear	-0.294	0.0776	-3.79	0.000253	0.0726	0.29	0.25	0.803	0.832	0.282	2.95	0.00398	0.00318	*
Mobility/Exchange	v29.Water.based_gathering	linear	0.0518	0.0944	0.549	0.584	0.294	0.283	1.04	0.301	0.465	0.259	1.8	0.0753	0.694
Mobility/Exchange	v30.Polygamy	linear	0.122	0.107	1.13	0.261	0.287	0.261	1.1	0.275	0.411	0.229	1.79	0.078	0.428
Mobility/Exchange	v31.Fishing_and_water.based_hunting_performed_by_one_or_more_groups	linear	-0.0091	0.085	-0.107	0.915	0.351	0.248	1.42	0.159	0.557	0.231	2.41	0.0174	0.943
Mobility/Exchange	v32.Trade_._wage_labour_as_a_source_of_food	linear	0.433	0.0939	4.61	1.14E-05	-0.344	0.243	-1.41	0.16	0.292	0.215	1.36	0.177	0.000363	*
Mobility/Exchange	v37.Nature_Spirits	linear	-0.147	0.0908	-1.62	0.108	0.984	0.433	2.27	0.0249	-0.186	0.466	-0.399	0.69	0.231
Mobility/Exchange	v38.Nature_god.s.	linear	-0.447	0.0912	-4.9	3.32E-06	0.0107	0.324	0.033	0.974	0.0419	0.343	0.122	0.903	0.000173	**
Mobility/Exchange	v39.Ancestral_spirits	linear	0.282	0.0943	2.99	0.00344	0.203	0.381	0.534	0.595	0.374	0.332	1.13	0.263	0.0174	*
Mobility/Exchange	v40.Deified_ancestor.s.	linear	-0.321	0.0902	-3.56	0.000557	0.214	0.29	0.737	0.463	0.224	0.28	0.798	0.427	0.00529	*
Mobility/Exchange	v41.Culture_hero.es.	linear	-0.274	0.0956	-2.86	0.00507	-1.42	0.581	-2.45	0.0162	0.178	0.412	0.431	0.667	0.0228
Mobility/Exchange	v42.God.s.	linear	-0.267	0.0923	-2.89	0.00462	0.294	0.248	1.18	0.239	0.417	0.236	1.77	0.0797	0.0214
Mobility/Exchange	v46.One.s_actions_while_living_can_affect_the_nature_of_one.s_afterlife.HIGH_v46.One.s_actions_while_living_can_affect_the_nature_of_one.s_afterlife	binomial	-0.741	0.404	-1.83	0.0666	-1.19	5.15	-0.232	0.817	-6.23	4.8	-1.3	0.194	0.152
Mobility/Exchange	v46.One.s_actions_while_living_can_affect_the_nature_of_one.s_afterlife.LOW_v46.One.s_actions_while_living_can_affect_the_nature_of_one.s_afterlife	binomial	0.723	0.247	2.92	0.00345	-1	1.53	-0.653	0.513	1.17	1.43	0.817	0.414	0.0174	*
Mobility/Exchange	v47.The_actions_of_others_after_one_has_died_can_affect_the_nature_of_one.s_afterlife.HIGH_v47.The_actions_of_others_after_one_has_died_can_affect_the_nature_of_one.s_afterlife	binomial	-0.0563	0.257	-0.219	0.827	5.32	2.5	2.13	0.0332	-3.61	2.7	-1.34	0.18	0.89
Mobility/Exchange	v47.The_actions_of_others_after_one_has_died_can_affect_the_nature_of_one.s_afterlife.LOW_v47.The_actions_of_others_after_one_has_died_can_affect_the_nature_of_one.s_afterlife	binomial	-0.201	0.303	-0.664	0.507	-3.31	2.6	-1.27	0.203	6.59	2.26	2.92	0.00354	0.647
Mobility/Exchange	v48.Myth_of_man.s_creation.HIGH_v48.Myth_of_man.s_creation	binomial	-0.307	0.247	-1.24	0.214	-1.38	1.89	-0.73	0.465	2.28	2.16	1.06	0.29	0.362
Mobility/Exchange	v48.Myth_of_man.s_creation.LOW_v48.Myth_of_man.s_creation	binomial	1.45	0.397	3.65	0.000261	-1.25	1.74	-0.72	0.472	2.75	1.63	1.68	0.0924	0.00318	*
Mobility/Exchange	v49.Primordial_pair.HIGH_v49.Primordial_pair	binomial	-1.56	0.831	-1.88	0.0607	-164	20800	-0.00788	0.994	11.2	12.3	0.909	0.363	0.14
Mobility/Exchange	v49.Primordial_pair.LOW_v49.Primordial_pair	binomial	0.843	0.337	2.51	0.0122	1.08	1.45	0.744	0.457	1.94	1.26	1.55	0.122	0.0427
Mobility/Exchange	v51.Social_hierarchy_tapu	binomial	-0.0969	0.256	-0.379	0.705	-1.47	1.87	-0.786	0.432	4.56	1.74	2.62	0.00882	0.814
Mobility/Exchange	v53.Resource_management_tapu	binomial	-0.145	0.253	-0.572	0.567	2.21	1.58	1.4	0.16	1.24	1.65	0.751	0.453	0.678
Mobility/Exchange	v56.Mana_related_to_social_influence_or_technical_skill_	binomial	-1.97	0.53	-3.71	0.000206	9.44	4.13	2.28	0.0223	-1.66	2.81	-0.591	0.555	0.00318	*
Mobility/Exchange	v57.Mana_as_a_spiritual_or_religious_concept_	binomial	-1.1	0.345	-3.18	0.00146	0.528	1.84	0.287	0.774	4.49	1.83	2.45	0.0144	0.0104	*
Mobility/Exchange	v58.Mana_as_a_personal_quality	binomial	-1.07	0.319	-3.36	0.000776	0.926	2.68	0.346	0.73	3.14	2.41	1.31	0.191	0.00632	*
Mobility/Exchange	v59.Mana_and_social_status.HIGH_v59.Mana_and_social_status	binomial	-2760	354000	-0.0078	0.994	-7590	972000	-0.0078	0.994	-380	52700	-0.00722	0.994	1
Mobility/Exchange	v59.Mana_and_social_status.LOW_v59.Mana_and_social_status	binomial	52.1	66900	0.00078	0.999	-28.1	2830000	-9.92E-06	1	-289	3860000	-7.48E-05	1	1
Mobility/Exchange	v60.Mana_linked_to_genealogy	linear	-0.574	0.202	-2.85	0.0107	-0.28	0.245	-1.15	0.267	0.3	0.235	1.27	0.219	0.039
Mobility/Exchange	v61.Political_and_religious_differentiation.HIGH_v61.Political_and_religious_differentiation	binomial	-0.104	0.229	-0.452	0.652	-1.12	2.09	-0.538	0.591	-0.148	2.09	-0.071	0.943	0.768
Mobility/Exchange	v61.Political_and_religious_differentiation.LOW_v61.Political_and_religious_differentiation	binomial	-0.148	0.208	-0.709	0.478	-0.813	1.67	-0.487	0.626	-3.08	1.94	-1.59	0.113	0.634
Mobility/Exchange	v63.Headhunting	binomial	-0.845	0.322	-2.62	0.00873	6.55	1.9	3.45	0.000555	-0.708	1.88	-0.378	0.706	0.0325
Mobility/Exchange	v64.Costly_sacrifices_and_offerings	binomial	-0.686	0.3	-2.29	0.0223	1.69	2.11	0.801	0.423	-0.23	1.85	-0.125	0.901	0.0675
Mobility/Exchange	v65.Size_of_largest_ritual_social_group.HIGH_v65.Size_of_largest_ritual_social_group	binomial	0.897	0.259	3.46	0.00053	-1.96	1.58	-1.24	0.215	0.356	1.47	0.243	0.808	0.00529	*
Mobility/Exchange	v65.Size_of_largest_ritual_social_group.LOW_v65.Size_of_largest_ritual_social_group	binomial	-0.174	0.276	-0.631	0.528	-3.19	3.27	-0.974	0.33	4.54	3.16	1.44	0.151	0.649
Mobility/Exchange	v66.Tattooing.HIGH_v66.Tattooing	binomial	-0.581	0.281	-2.07	0.0386	1.67	2.4	0.696	0.487	-1.93	2.77	-0.699	0.485	0.0971
Mobility/Exchange	v66.Tattooing.LOW_v66.Tattooing	binomial	0.683	0.239	2.86	0.00423	-2.2	1.61	-1.37	0.171	2.01	1.43	1.4	0.16	0.0201
Mobility/Exchange	v67.Scarification.HIGH_v67.Scarification	binomial	1.05	0.475	2.22	0.0264	-5.54	5.2	-1.07	0.287	5.67	3.99	1.42	0.155	0.0762
Mobility/Exchange	v67.Scarification.LOW_v67.Scarification	binomial	-0.265	0.269	-0.985	0.325	3.36	1.61	2.09	0.0366	-0.0112	1.53	-0.00735	0.994	0.491
Mobility/Exchange	v68.Piercing.HIGH_v68.Piercing	binomial	1.31	0.381	3.43	0.000608	5.25	2.51	2.09	0.0365	-6.69	2.97	-2.25	0.0243	0.00547	*
Mobility/Exchange	v68.Piercing.LOW_v68.Piercing	binomial	-0.886	0.337	-2.63	0.00863	-0.128	2.23	-0.0572	0.954	0.067	2.22	0.0301	0.976	0.0325
Mobility/Exchange	v69.Genital_cutting.HIGH_v69.Genital_cutting	binomial	-0.158	0.242	-0.652	0.514	6.4	1.78	3.61	0.000311	-3.47	1.95	-1.77	0.0759	0.647
Mobility/Exchange	v69.Genital_cutting.LOW_v69.Genital_cutting	binomial	-0.0275	0.233	-0.118	0.906	5.77	1.7	3.4	0.000685	-2.66	1.85	-1.44	0.15	0.943
Mobility/Exchange	v70.Tooth_pulling	binomial	-0.728	0.735	-0.991	0.322	7.16	4.13	1.73	0.0831	11.4	8.17	1.4	0.162	0.491
Mobility/Exchange	v105.Importance_of_Patrilateral_descent.HIGH_v105.Importance_of_Patrilateral_descent	binomial	-0.235	0.228	-1.03	0.303	2.88	1.43	2.02	0.0435	0.834	1.22	0.685	0.494	0.488
Mobility/Exchange	v105.Importance_of_Patrilateral_descent.LOW_v105.Importance_of_Patrilateral_descent	binomial	0.53	0.279	1.9	0.0578	1.83	2.54	0.721	0.471	2.06	2.17	0.947	0.344	0.137
Mobility/Exchange	v106.Importance_of_Matrilateral_descent.HIGH_v106.Importance_of_Matrilateral_descent	binomial	0.0726	0.315	0.231	0.818	7.73	2.44	3.16	0.00155	-1.89	2.2	-0.859	0.39	0.89
Mobility/Exchange	v106.Importance_of_Matrilateral_descent.LOW_v106.Importance_of_Matrilateral_descent	binomial	0.0485	0.222	0.218	0.827	-0.669	2.05	-0.327	0.744	2.52	1.74	1.45	0.147	0.89
Mobility/Exchange	Stratification.HIGH_Stratification	binomial	-0.379	0.269	-1.41	0.159	1.96	1.57	1.24	0.214	0.124	1.66	0.0745	0.941	0.29
Mobility/Exchange	Stratification.LOW_Stratification	binomial	0.683	0.308	2.22	0.0268	1.21	2.53	0.48	0.631	2.63	1.91	1.38	0.168	0.0762
Mobility/Exchange	Sacrifice	binomial	-0.915	0.284	-3.22	0.00129	2.38	1.5	1.59	0.112	1.06	1.24	0.853	0.394	0.00957	*
Resource Defense	v14.Conflict_within_communities	linear	0.148	0.117	1.26	0.21	0.0849	0.374	0.227	0.821	0.399	0.361	1.11	0.272	0.359
Resource Defense	v15.Conflict_between_communities_of_the_culture	linear	-0.264	0.0952	-2.78	0.00653	0.218	0.214	1.02	0.312	0.177	0.221	0.802	0.424	0.0266
Resource Defense	v16.Conflict_with_other_cultures	linear	-0.215	0.0997	-2.15	0.0336	-0.295	0.257	-1.15	0.255	0.62	0.182	3.41	0.000906	0.0872
Resource Defense	v17.Contact_with_other_cultures	binomial	-1.12	0.722	-1.55	0.121	1.77	1.84	0.961	0.337	3.35	1.56	2.14	0.032	0.246
Resource Defense	v24.Agriculture_._Horticulture	binomial	1.15	0.35	3.29	0.00101	-4.38	2.82	-1.56	0.12	0.74	1.96	0.378	0.705	0.00784	*
Resource Defense	v25.Land.based_gathering	linear	0.164	0.0979	1.67	0.0969	-0.611	0.475	-1.29	0.201	0.0588	0.345	0.17	0.865	0.21
Resource Defense	v26.Animal_husbandry_as_a_source_of_food	linear	0.291	0.122	2.39	0.0186	-0.172	0.416	-0.414	0.68	0.262	0.402	0.654	0.515	0.0588
Resource Defense	v27.Land.based_hunting_performed_by_individuals	linear	0.313	0.111	2.83	0.00565	0.233	0.407	0.573	0.568	-0.33	0.419	-0.787	0.433	0.0248
Resource Defense	v28.Land.based_hunting_performed_by_one_or_more_groups	linear	0.537	0.102	5.27	7.46E-07	-0.175	0.279	-0.627	0.532	0.416	0.282	1.48	0.143	0.000128	**
Resource Defense	v29.Water.based_gathering	linear	-0.5	0.11	-4.57	1.38E-05	-0.14	0.268	-0.522	0.603	0.186	0.236	0.787	0.433	0.000363	*
Resource Defense	v30.Polygamy	linear	-0.0344	0.124	-0.277	0.782	0.347	0.258	1.34	0.184	0.472	0.273	1.73	0.089	0.867
Resource Defense	v31.Fishing_and_water.based_hunting_performed_by_one_or_more_groups	linear	-0.381	0.1	-3.8	0.000238	0.171	0.236	0.726	0.469	0.291	0.227	1.28	0.202	0.00318	*
Resource Defense	v32.Trade_._wage_labour_as_a_source_of_food	linear	-0.232	0.0948	-2.44	0.0162	-0.166	0.255	-0.651	0.517	0.414	0.229	1.81	0.0731	0.0531
Resource Defense	v37.Nature_Spirits	linear	0.284	0.11	2.58	0.0112	0.944	0.424	2.23	0.028	-0.655	0.497	-1.32	0.191	0.0399
Resource Defense	v38.Nature_god.s.	linear	0.351	0.0961	3.65	0.000407	-0.388	0.363	-1.07	0.287	0.688	0.355	1.94	0.0555	0.00435	*
Resource Defense	v39.Ancestral_spirits	linear	0.0413	0.104	0.397	0.692	0.303	0.395	0.766	0.445	0.506	0.362	1.4	0.165	0.805
Resource Defense	v40.Deified_ancestor.s.	linear	-0.0776	0.101	-0.768	0.444	0.143	0.305	0.467	0.641	0.35	0.304	1.15	0.252	0.598
Resource Defense	v41.Culture_hero.es.	linear	-0.0152	0.0987	-0.154	0.878	-1.29	0.602	-2.14	0.0347	0.413	0.43	0.96	0.339	0.932
Resource Defense	v42.God.s.	linear	0.0827	0.09	0.919	0.36	0.398	0.258	1.54	0.125	0.583	0.253	2.31	0.0229	0.527
Resource Defense	v46.One.s_actions_while_living_can_affect_the_nature_of_one.s_afterlife.HIGH_v46.One.s_actions_while_living_can_affect_the_nature_of_one.s_afterlife	binomial	0.505	0.385	1.31	0.19	-2.89	6.16	-0.47	0.638	-3.53	5.67	-0.622	0.534	0.331
Resource Defense	v46.One.s_actions_while_living_can_affect_the_nature_of_one.s_afterlife.LOW_v46.One.s_actions_while_living_can_affect_the_nature_of_one.s_afterlife	binomial	-1.15	0.3	-3.82	0.000134	-4.4	1.86	-2.37	0.0178	3.99	1.53	2.6	0.00936	0.00229	*
Resource Defense	v47.The_actions_of_others_after_one_has_died_can_affect_the_nature_of_one.s_afterlife.HIGH_v47.The_actions_of_others_after_one_has_died_can_affect_the_nature_of_one.s_afterlife	binomial	0.255	0.257	0.993	0.321	5.53	2.44	2.26	0.0235	-4.38	2.85	-1.54	0.125	0.491
Resource Defense	v47.The_actions_of_others_after_one_has_died_can_affect_the_nature_of_one.s_afterlife.LOW_v47.The_actions_of_others_after_one_has_died_can_affect_the_nature_of_one.s_afterlife	binomial	-0.804	0.373	-2.16	0.031	-3.03	2.17	-1.4	0.162	4.76	2.13	2.23	0.0257	0.0833
Resource Defense	v48.Myth_of_man.s_creation.HIGH_v48.Myth_of_man.s_creation	binomial	0.699	0.32	2.19	0.0288	-3.83	2.41	-1.59	0.112	2.65	2.27	1.17	0.243	0.0794
Resource Defense	v48.Myth_of_man.s_creation.LOW_v48.Myth_of_man.s_creation	binomial	-0.372	0.286	-1.3	0.193	0.128	1.65	0.0776	0.938	2.91	1.59	1.83	0.0667	0.333
Resource Defense	v49.Primordial_pair.HIGH_v49.Primordial_pair	binomial	0.558	0.496	1.13	0.26	-153	22700	-0.00671	0.995	5.89	11.5	0.513	0.608	0.428
Resource Defense	v49.Primordial_pair.LOW_v49.Primordial_pair	binomial	0.0998	0.286	0.349	0.727	1.79	1.46	1.22	0.222	2.23	1.25	1.78	0.0751	0.828
Resource Defense	v51.Social_hierarchy_tapu	binomial	-1.11	0.376	-2.94	0.00326	-3.87	2.12	-1.82	0.0685	4.32	1.78	2.43	0.0153	0.0174	*
Resource Defense	v53.Resource_management_tapu	binomial	-0.367	0.362	-1.01	0.311	1.9	1.62	1.17	0.241	0.792	1.74	0.456	0.648	0.488
Resource Defense	v56.Mana_related_to_social_influence_or_technical_skill_	binomial	-1.43	0.474	-3.01	0.00263	4.16	2.93	1.42	0.156	-1	2.39	-0.418	0.676	0.0147	*
Resource Defense	v57.Mana_as_a_spiritual_or_religious_concept_	binomial	-1.23	0.4	-3.07	0.00214	0.408	1.53	0.266	0.79	2.58	1.56	1.66	0.0975	0.0133	*
Resource Defense	v58.Mana_as_a_personal_quality	binomial	-1.11	0.362	-3.06	0.00221	0.371	2.24	0.166	0.868	1.58	2.09	0.756	0.45	0.0133	*
Resource Defense	v59.Mana_and_social_status.HIGH_v59.Mana_and_social_status	binomial	0.162	1.38	0.117	0.907	-8.97	6.2	-1.45	0.148	8.49	5.07	1.67	0.0943	0.943
Resource Defense	v59.Mana_and_social_status.LOW_v59.Mana_and_social_status	binomial	2.8	1.98	1.42	0.156	-73.4	51700	-0.00142	0.999	-39	55600	-0.000701	0.999	0.287
Resource Defense	v60.Mana_linked_to_genealogy	linear	0.324	0.37	0.877	0.392	-0.45	0.282	-1.6	0.127	0.742	0.255	2.91	0.00942	0.559
Resource Defense	v61.Political_and_religious_differentiation.HIGH_v61.Political_and_religious_differentiation	binomial	0.522	0.257	2.03	0.0421	-0.632	2.06	-0.307	0.759	-2.28	2.44	-0.937	0.349	0.104
Resource Defense	v61.Political_and_religious_differentiation.LOW_v61.Political_and_religious_differentiation	binomial	-0.23	0.227	-1.01	0.311	-1.24	1.67	-0.745	0.456	-3.69	2.09	-1.76	0.0777	0.488
Resource Defense	v63.Headhunting	binomial	1.29	0.482	2.67	0.00751	4.86	1.74	2.79	0.00526	-1.89	1.92	-0.982	0.326	0.0292
Resource Defense	v64.Costly_sacrifices_and_offerings	binomial	0.0206	0.247	0.0833	0.934	3.7	2.01	1.85	0.0648	-0.0653	1.87	-0.0349	0.972	0.956
Resource Defense	v65.Size_of_largest_ritual_social_group.HIGH_v65.Size_of_largest_ritual_social_group	binomial	-0.306	0.22	-1.39	0.163	-1.43	1.51	-0.947	0.344	1.79	1.46	1.23	0.219	0.294
Resource Defense	v65.Size_of_largest_ritual_social_group.LOW_v65.Size_of_largest_ritual_social_group	binomial	1.25	0.406	3.09	0.002	-6.21	3.8	-1.63	0.103	1.75	3.69	0.474	0.635	0.0132	*
Resource Defense	v66.Tattooing.HIGH_v66.Tattooing	binomial	-0.163	0.258	-0.634	0.526	1.91	2.39	0.797	0.426	-1.05	2.73	-0.383	0.702	0.649
Resource Defense	v66.Tattooing.LOW_v66.Tattooing	binomial	0.126	0.214	0.591	0.555	-0.728	1.56	-0.466	0.641	1.93	1.43	1.35	0.176	0.671
Resource Defense	v67.Scarification.HIGH_v67.Scarification	binomial	-0.834	0.532	-1.57	0.117	-5.77	5.57	-1.04	0.3	8.05	4.5	1.79	0.0733	0.241
Resource Defense	v67.Scarification.LOW_v67.Scarification	binomial	0.863	0.378	2.28	0.0225	1.44	1.83	0.786	0.432	1.64	1.73	0.952	0.341	0.0675
Resource Defense	v68.Piercing.HIGH_v68.Piercing	binomial	-0.591	0.315	-1.88	0.0604	5.77	2.22	2.6	0.00923	-4.69	2.65	-1.77	0.0766	0.14
Resource Defense	v68.Piercing.LOW_v68.Piercing	binomial	0.704	0.288	2.45	0.0145	-0.999	2.3	-0.434	0.664	1.9	2.1	0.905	0.365	0.0485
Resource Defense	v69.Genital_cutting.HIGH_v69.Genital_cutting	binomial	-0.101	0.281	-0.36	0.719	6.21	1.86	3.33	0.000854	-3.1	2.11	-1.47	0.141	0.825
Resource Defense	v69.Genital_cutting.LOW_v69.Genital_cutting	binomial	0.112	0.252	0.444	0.657	5.45	1.76	3.1	0.00193	-2.33	1.95	-1.19	0.233	0.77
Resource Defense	v70.Tooth_pulling	binomial	1.34	0.887	1.51	0.13	3.31	4.67	0.708	0.479	9.71	8.83	1.1	0.271	0.253
Resource Defense	v105.Importance_of_Patrilateral_descent.HIGH_v105.Importance_of_Patrilateral_descent	binomial	0.324	0.228	1.42	0.155	3.14	1.43	2.19	0.0285	1.22	1.23	0.997	0.319	0.287
Resource Defense	v105.Importance_of_Patrilateral_descent.LOW_v105.Importance_of_Patrilateral_descent	binomial	-0.289	0.272	-1.07	0.287	1.9	2.48	0.768	0.443	2.92	2.17	1.35	0.178	0.467
Resource Defense	v106.Importance_of_Matrilateral_descent.HIGH_v106.Importance_of_Matrilateral_descent	binomial	0.24	0.325	0.741	0.459	8.43	2.58	3.27	0.00109	-1.84	2.17	-0.848	0.397	0.613
Resource Defense	v106.Importance_of_Matrilateral_descent.LOW_v106.Importance_of_Matrilateral_descent	binomial	0.329	0.231	1.43	0.154	-0.957	2.09	-0.458	0.647	2.29	1.74	1.32	0.188	0.287
Resource Defense	Stratification.HIGH_Stratification	binomial	0.0399	0.242	0.165	0.869	2.39	1.55	1.55	0.122	0.362	1.65	0.219	0.827	0.929
Resource Defense	Stratification.LOW_Stratification	binomial	0.0364	0.299	0.122	0.903	-0.152	2.55	-0.0595	0.953	3.71	1.95	1.9	0.0573	0.943
Resource Defense	Sacrifice	binomial	0.247	0.267	0.925	0.355	2.12	1.38	1.54	0.124	1.81	1.14	1.6	0.111	0.523
Resource Competition	v14.Conflict_within_communities	linear	-0.21	0.0998	-2.11	0.0377	0.202	0.361	0.559	0.577	0.325	0.354	0.918	0.361	0.0962
Resource Competition	v15.Conflict_between_communities_of_the_culture	linear	-0.156	0.101	-1.54	0.126	0.348	0.226	1.54	0.127	0.376	0.229	1.64	0.104	0.247
Resource Competition	v16.Conflict_with_other_cultures	linear	0.0929	0.114	0.815	0.417	-0.325	0.286	-1.14	0.259	0.712	0.18	3.95	0.000143	0.579
Resource Competition	v17.Contact_with_other_cultures	binomial	0.749	0.472	1.59	0.112	1.2	1.93	0.621	0.535	3.46	1.62	2.14	0.0323	0.237
Resource Competition	v24.Agriculture_._Horticulture	binomial	0.211	0.266	0.795	0.427	-3.1	2.58	-1.2	0.229	3.49	1.87	1.87	0.0613	0.588
Resource Competition	v25.Land.based_gathering	linear	-0.071	0.105	-0.674	0.502	-0.546	0.504	-1.08	0.281	0.115	0.367	0.314	0.754	0.647
Resource Competition	v26.Animal_husbandry_as_a_source_of_food	linear	-0.0402	0.117	-0.345	0.731	-0.118	0.436	-0.272	0.786	0.715	0.377	1.9	0.0604	0.828
Resource Competition	v27.Land.based_hunting_performed_by_individuals	linear	-0.0715	0.108	-0.66	0.511	0.388	0.427	0.91	0.365	0.00835	0.416	0.0201	0.984	0.647
Resource Competition	v28.Land.based_hunting_performed_by_one_or_more_groups	linear	-0.0115	0.102	-0.113	0.91	0.0537	0.317	0.169	0.866	0.887	0.304	2.91	0.00438	0.943
Resource Competition	v29.Water.based_gathering	linear	0.279	0.0993	2.8	0.00604	0.333	0.261	1.28	0.204	0.184	0.259	0.709	0.48	0.0252
Resource Competition	v30.Polygamy	linear	-0.109	0.139	-0.782	0.437	0.344	0.255	1.35	0.182	0.307	0.279	1.1	0.275	0.593
Resource Competition	v31.Fishing_and_water.based_hunting_performed_by_one_or_more_groups	linear	0.268	0.0913	2.94	0.00402	0.344	0.237	1.45	0.15	0.356	0.232	1.53	0.128	0.0196	*
Resource Competition	v32.Trade_._wage_labour_as_a_source_of_food	linear	-0.138	0.0965	-1.43	0.156	-0.0614	0.255	-0.241	0.81	0.339	0.234	1.45	0.151	0.287
Resource Competition	v37.Nature_Spirits	linear	-0.0326	0.111	-0.294	0.769	0.917	0.438	2.09	0.0389	-0.195	0.494	-0.394	0.694	0.86
Resource Competition	v38.Nature_god.s.	linear	0.0968	0.0993	0.975	0.332	0.207	0.373	0.556	0.58	0.316	0.385	0.821	0.413	0.498
Resource Competition	v39.Ancestral_spirits	linear	-0.41	0.109	-3.74	0.000295	0.253	0.372	0.681	0.498	-0.0377	0.357	-0.106	0.916	0.00336	*
Resource Competition	v40.Deified_ancestor.s.	linear	0.493	0.0973	5.07	1.66E-06	0.221	0.275	0.804	0.423	-0.184	0.287	-0.642	0.522	0.000142	**
Resource Competition	v41.Culture_hero.es.	linear	0.321	0.103	3.13	0.00225	-1.46	0.578	-2.53	0.013	-0.0907	0.433	-0.209	0.835	0.0133	*
Resource Competition	v42.God.s.	linear	0.197	0.0905	2.18	0.0314	0.48	0.245	1.96	0.0531	0.355	0.248	1.43	0.155	0.0833
Resource Competition	v46.One.s_actions_while_living_can_affect_the_nature_of_one.s_afterlife.HIGH_v46.One.s_actions_while_living_can_affect_the_nature_of_one.s_afterlife	binomial	0.229	0.37	0.619	0.536	1.19	5.22	0.228	0.82	-6.22	5.28	-1.18	0.239	0.655
Resource Competition	v46.One.s_actions_while_living_can_affect_the_nature_of_one.s_afterlife.LOW_v46.One.s_actions_while_living_can_affect_the_nature_of_one.s_afterlife	binomial	0.132	0.225	0.587	0.557	-1.19	1.56	-0.76	0.447	2.59	1.38	1.87	0.0615	0.671
Resource Competition	v47.The_actions_of_others_after_one_has_died_can_affect_the_nature_of_one.s_afterlife.HIGH_v47.The_actions_of_others_after_one_has_died_can_affect_the_nature_of_one.s_afterlife	binomial	-0.195	0.294	-0.665	0.506	4.9	2.41	2.04	0.0418	-3.8	2.73	-1.39	0.163	0.647
Resource Competition	v47.The_actions_of_others_after_one_has_died_can_affect_the_nature_of_one.s_afterlife.LOW_v47.The_actions_of_others_after_one_has_died_can_affect_the_nature_of_one.s_afterlife	binomial	0.769	0.358	2.15	0.0316	-5.85	2.84	-2.06	0.0393	6.59	2.18	3.03	0.00246	0.0833
Resource Competition	v48.Myth_of_man.s_creation.HIGH_v48.Myth_of_man.s_creation	binomial	-0.00965	0.253	-0.0381	0.97	-0.922	1.9	-0.486	0.627	2.04	2.13	0.959	0.338	0.987
Resource Competition	v48.Myth_of_man.s_creation.LOW_v48.Myth_of_man.s_creation	binomial	-0.844	0.344	-2.45	0.0142	1.64	1.56	1.05	0.294	1.2	1.5	0.8	0.424	0.0484
Resource Competition	v49.Primordial_pair.HIGH_v49.Primordial_pair	binomial	0.539	0.532	1.01	0.311	-157	22200	-0.00704	0.994	11.3	11.8	0.953	0.341	0.488
Resource Competition	v49.Primordial_pair.LOW_v49.Primordial_pair	binomial	-0.695	0.309	-2.25	0.0246	2.07	1.43	1.45	0.148	1.2	1.3	0.922	0.357	0.0726
Resource Competition	v51.Social_hierarchy_tapu	binomial	1.58	0.508	3.12	0.00182	-4.3	2.52	-1.71	0.0876	4.39	2.08	2.11	0.0345	0.0125	*
Resource Competition	v53.Resource_management_tapu	binomial	0.46	0.38	1.21	0.226	1.72	1.62	1.06	0.29	0.552	1.74	0.317	0.751	0.378
Resource Competition	v56.Mana_related_to_social_influence_or_technical_skill_	binomial	3.76	0.869	4.33	1.49E-05	9.23	4.89	1.89	0.0593	-8.65	4.28	-2.02	0.0432	0.000363	*
Resource Competition	v57.Mana_as_a_spiritual_or_religious_concept_	binomial	2.49	0.596	4.18	2.87E-05	-3.05	2.33	-1.31	0.19	4.62	2.11	2.19	0.0284	0.000612	*
Resource Competition	v58.Mana_as_a_personal_quality	binomial	2.43	0.527	4.61	4.04E-06	-2.63	3.36	-0.783	0.434	1.57	2.99	0.524	0.6	0.000173	**
Resource Competition	v59.Mana_and_social_status.HIGH_v59.Mana_and_social_status	binomial	2.5	1.63	1.53	0.125	-9.66	7	-1.38	0.168	2.88	5.72	0.504	0.614	0.247
Resource Competition	v59.Mana_and_social_status.LOW_v59.Mana_and_social_status	binomial	-30.4	55900	-0.000544	1	-197	613000	-0.000321	1	30.8	592000	5.20E-05	1	1
Resource Competition	v60.Mana_linked_to_genealogy	linear	0.425	0.234	1.82	0.0861	-0.331	0.271	-1.22	0.237	0.389	0.265	1.47	0.159	0.189
Resource Competition	v61.Political_and_religious_differentiation.HIGH_v61.Political_and_religious_differentiation	binomial	-0.207	0.247	-0.837	0.402	-0.356	2.1	-0.169	0.865	-0.897	2.3	-0.39	0.697	0.569
Resource Competition	v61.Political_and_religious_differentiation.LOW_v61.Political_and_religious_differentiation	binomial	0.346	0.224	1.55	0.122	-0.949	1.67	-0.57	0.569	-4.25	2.16	-1.97	0.0486	0.246
Resource Competition	v63.Headhunting	binomial	0.562	0.405	1.39	0.165	6.52	1.84	3.55	0.000391	0.621	1.71	0.363	0.717	0.294
Resource Competition	v64.Costly_sacrifices_and_offerings	binomial	0.78	0.33	2.36	0.018	2.88	2.06	1.4	0.163	-0.82	1.89	-0.435	0.664	0.0582
Resource Competition	v65.Size_of_largest_ritual_social_group.HIGH_v65.Size_of_largest_ritual_social_group	binomial	-0.418	0.241	-1.73	0.0828	-0.899	1.48	-0.606	0.544	0.381	1.47	0.259	0.796	0.184
Resource Competition	v65.Size_of_largest_ritual_social_group.LOW_v65.Size_of_largest_ritual_social_group	binomial	-0.936	0.426	-2.2	0.0279	-4.75	3.46	-1.37	0.17	3.18	3.42	0.93	0.353	0.0783
Resource Competition	v66.Tattooing.HIGH_v66.Tattooing	binomial	0.589	0.258	2.29	0.0222	0.776	2.5	0.311	0.756	-1.61	2.87	-0.561	0.575	0.0675
Resource Competition	v66.Tattooing.LOW_v66.Tattooing	binomial	-0.668	0.25	-2.68	0.00742	-0.728	1.51	-0.482	0.63	1.79	1.42	1.25	0.21	0.0292
Resource Competition	v67.Scarification.HIGH_v67.Scarification	binomial	-0.513	0.567	-0.906	0.365	-2.71	4.92	-0.551	0.582	5.05	3.97	1.27	0.204	0.529
Resource Competition	v67.Scarification.LOW_v67.Scarification	binomial	-0.164	0.244	-0.671	0.502	3.55	1.58	2.25	0.0247	0.289	1.54	0.187	0.851	0.647
Resource Competition	v68.Piercing.HIGH_v68.Piercing	binomial	-0.627	0.326	-1.92	0.0544	5.73	2.21	2.59	0.00965	-4.81	2.58	-1.87	0.0622	0.133
Resource Competition	v68.Piercing.LOW_v68.Piercing	binomial	0.0655	0.254	0.257	0.797	0.671	2.21	0.304	0.761	1.06	2.14	0.497	0.619	0.873
Resource Competition	v69.Genital_cutting.HIGH_v69.Genital_cutting	binomial	0.217	0.241	0.898	0.369	5.88	1.85	3.18	0.00149	-2.94	2	-1.47	0.143	0.531
Resource Competition	v69.Genital_cutting.LOW_v69.Genital_cutting	binomial	-0.0671	0.247	-0.271	0.786	5.51	1.86	2.97	0.00298	-2.49	1.95	-1.28	0.201	0.867
Resource Competition	v70.Tooth_pulling	binomial	-0.808	1.15	-0.702	0.483	6.52	4.27	1.53	0.127	11.9	7.48	1.59	0.112	0.635
Resource Competition	v105.Importance_of_Patrilateral_descent.HIGH_v105.Importance_of_Patrilateral_descent	binomial	-0.196	0.253	-0.777	0.437	3.05	1.44	2.11	0.0348	1.29	1.26	1.02	0.306	0.593
Resource Competition	v105.Importance_of_Patrilateral_descent.LOW_v105.Importance_of_Patrilateral_descent	binomial	-0.304	0.308	-0.985	0.325	2.6	2.52	1.03	0.302	2	2.16	0.926	0.354	0.491
Resource Competition	v106.Importance_of_Matrilateral_descent.HIGH_v106.Importance_of_Matrilateral_descent	binomial	-0.0955	0.307	-0.311	0.755	7.87	2.42	3.25	0.00114	-1.87	2.18	-0.856	0.392	0.85
Resource Competition	v106.Importance_of_Matrilateral_descent.LOW_v106.Importance_of_Matrilateral_descent	binomial	-0.529	0.277	-1.91	0.0564	-1.04	2.16	-0.483	0.629	2.06	1.78	1.15	0.249	0.136
Resource Competition	Stratification.HIGH_Stratification	binomial	0.355	0.236	1.5	0.133	1.83	1.57	1.17	0.243	0.616	1.65	0.372	0.71	0.255
Resource Competition	Stratification.LOW_Stratification	binomial	-1.67	0.556	-3	0.00266	-1.22	2.86	-0.428	0.668	2.62	2.27	1.15	0.249	0.0147	*
Resource Competition	Sacrifice	binomial	0.783	0.284	2.76	0.0058	1.69	1.47	1.15	0.25	0.421	1.23	0.341	0.733	0.0248
