## Supplementary material for "Tradeoffs and cultural diversity": table s7

	v14.Conflict_within_communities	v15.Conflict_between_communities_of_the_culture	v16.Conflict_with_other_cultures	v17.Contact_with_other_cultures	v24.Agriculture_._Horticulture	v25.Land.based_gathering	v26.Animal_husbandry_as_a_source_of_food	v27.Land.based_hunting_performed_by_individuals	v28.Land.based_hunting_performed_by_one_or_more_groups	v29.Water.based_gathering	v30.Polygamy	v31.Fishing_and_water.based_hunting_performed_by_one_or_more_groups	v32.Trade_._wage_labour_as_a_source_of_food	v37.Nature_Spirits	v38.Nature_god.s.	v39.Ancestral_spirits	v40.Deified_ancestor.s.	v41.Culture_hero.es.	v42.God.s.	v46.One.s_actions_while_living_can_affect_the_nature_of_one.s_afterlife	v47.The_actions_of_others_after_one_has_died_can_affect_the_nature_of_one.s_afterlife	v48.Myth_of_man.s_creation	v49.Primordial_pair	v51.Social_hierarchy_tapu	v53.Resource_management_tapu	v56.Mana_related_to_social_influence_or_technical_skill_	v57.Mana_as_a_spiritual_or_religious_concept_	v58.Mana_as_a_personal_quality	v59.Mana_and_social_status	v60.Mana_linked_to_genealogy	v61.Political_and_religious_differentiation	v63.Headhunting	v64.Costly_sacrifices_and_offerings	v65.Size_of_largest_ritual_social_group	v66.Tattooing	v67.Scarification	v68.Piercing	v69.Genital_cutting	v70.Tooth_pulling	v105.Importance_of_Patrilateral_descent	v106.Importance_of_Matrilateral_descent	Stratification	Sacrifice
Mobility/Exchange	3	3	3	1	3	2	1	1	0	2	3	2	3	1	0	3	1	1	0	0	1	0	0	1	1	0	0	0	1	0	2	0	0	4	0	1	2	0	0	2	2	1	0
Resource Competition	2	2	4	2	4	2	1	1	1	3	1	3	1	1	2	1	3	2	2	1	1	1	1	1	1	1	1	1	1	3	2	0	1	3	2	0	1	2	0	3	2	3	1
Resource Defense	4	1	2	1	4	2	2	2	3	0	3	1	1	2	2	2	1	1	2	1	1	1	1	0	0	0	0	0	1	2	2	1	1	3	1	0	0	1	1	2	2	2	0
