## Supplementary material for "Tradeoffs and cultural diversity": table s10

	Island Type	Island Size (km^2)	Maximum Elevation (m)	Population	Mobility/Exchange	Resource Competition	Resource Defense
Anuta	Volcanic High Island	0.4	78	125	7.9	3.6	8.9
Chamorro	Volcanic High Island	541	406	40000	4.1	8.3	6.6
Chuuk	Volcanic High Island	34.2	443	12000	7.7	3.6	9.1
Fiji (East)	Tectonic	10429	1324	90000	8.7	4.1	7.3
Futuna (East)	Volcanic High Island	46	760	1000	5.7	6	7.4
Futuna (West)	Volcanic High Island	10.7	589	1000	5.6	8	5.1
Hawaii	Volcanic High Island	10458	4206	250000	9.3	2	10
Kapingamarangi	Atoll	1.1	5	300	3.5	7.8	8.5
Kiribati	Atoll	49	4	35000	6.6	5.5	6.9
Mangaia	Atoll	52	169	2500	9.5	2.4	9
Mangareva	Volcanic High Island	15.4	441	1500	7.3	4.1	8.5
Manihiki and Rakahanga	Atoll	5.4	3	1200	5.8	5.5	8.5
Maori	Continental island	116219	2797	100000	9.6	2.3	9
Marquesas	Volcanic High Island	339	1185	35000	9.2	2.2	10
Marshall Islands	Atoll	16	5	9000	4.8	6.9	7.4
Moriori	Volcanic High Island	900	287	2000	4.9	6.9	7.1
Niue	Atoll	259	70	5000	7.6	4	8.2
Ontong Java	Atoll	8	2	2000	4.3	7	8.9
Palau	Volcanic High Island	370	217	25000	6.6	6.4	5.8
Pohnpei	Volcanic High Island	336.7	778	10000	6.6	4.8	8.7
Pukapuka	Atoll	1.3	30	500	4.8	6.5	8.6
Rapa Nui	Volcanic High Island	163	600	3000	9.8	2.8	8.4
Rarotonga	Volcanic High Island	67.1	653	7000	9.7	1.7	10
Rennell and Bellona	Atoll	840	180	1450	4.6	7	7.6
Samoa	Volcanic High Island	1091	1100	60000	9.7	3.4	7.9
Tahiti	Volcanic High Island	1040	2237	45000	9.1	2.6	9
Tikopia	Volcanic High Island	5.7	360	1000	7.9	3.5	9.1
Tokelau	Atoll	4	3	750	5.4	6.2	7.6
Tonga	Tectonic	260	70	35000	7.5	4	8.4
Ulithi	Atoll	4.5	6	800	4.2	7.6	7.2
Woleai (Ifaluk)	Atoll	1.5	6	300	3.7	7.6	8.8
Yap	Volcanic High Island	100.2	178	8000	3.9	8.6	6.5
