## Supplementary material for "Tradeoffs and cultural diversity": table s2

g2g1
prevalue
huntfil2
g2mhs
mhs
gath
nomov
bodyt
slave
lkmov
occspe
divmor
szmean
g1mhs
agedif
revres
money
dkinex
lkspmov
polygrecod
levira
wx.polygny
agecom
discomp2
marrycer
initm
war1
g2basord
perogat
agem
sorora
enemy
grppat
initexm
polygn
boyseg38
shaman
prison
store
disloc
divorce
fishing
dspmov
warlead
deadav
marprop
mdivlab
death
conpos
dritual
ritscal
mardir
agef
lpackinx
gpgpcon
sed
fish
polyscal
qtstor
subdiv2
packing
kinexo
packord
minlaw
housex
intcon
